# Proton and alpha radiation-induced mutational profiles in human cells

**DOI:** 10.1101/2022.07.29.501997

**Authors:** Tiffany M. Delhomme, Maia Munteanu, Manuela Buonanno, Veljko Grilj, Josep Biayna, Fran Supek

**Affiliations:** Genome Data Science, Institute for Research in Biomedicine (IRB Barcelona), Barcelona, Spain; Radiological Research Accelerator Facility (RARAF), Columbia University, New York, USA; Catalan Institution for Research and Advanced Studies (ICREA), Barcelona, Spain

## Abstract

Ionizing radiation (IR) is known to be DNA damaging and mutagenic, however less is known about which mutational footprints result from exposures of human cells to different types of IR. We were interested in the mutagenic effects of particle radiation exposures on genomes of various human cell types, in order to gauge the genotoxic risks of galactic cosmic radiation, and of certain types of tumor radiotherapy. To this end, we exposed cultured cell lines from the human blood, breast and lung to intermittent proton and alpha particle (helium nuclei) beams at doses sufficient to considerably affect cell viability. Whole-genome sequencing revealed that mutation rates were not overall markedly increased upon proton and alpha exposures. However, there were changes in mutation spectra and distributions, such as the increases in clustered mutations and of certain types of indels and structural variants. The spectrum of mutagenic effects of particle beams may be cell-type and/or genetic background specific. Overall, the mutational effects of recurrent exposures to proton and alpha radiation on human cells in culture appear subtle, however further work is warranted to understand effects of long-term exposures on various human tissues.
