## Supplementary Table 2 for "Proton and alpha radiation-induced mutational profiles in human cells"

### Sheet: SNVs
MutationType	A549_CA_clustered	A549_CC_clustered	A549_HE1A_clustered	A549_HE2B_clustered	A549_PR1B_clustered	A549_PR2B_clustered	HAP1_CA_clustered	HAP1_CB_clustered	HAP1_HE1A_clustered	HAP1_HE2A_clustered	HAP1_PR1A_clustered	HAP1_PR2A_clustered	MCF7_C_clustered	MCF7_HE1B_clustered	MCF7_HE1C_clustered	MCF7_HE2A_clustered	MCF7_HE2B_clustered	MCF7_PR1A_clustered	MCF7_PR1B_clustered	MCF7_PR2A_clustered	MCF7_PR2C_clustered
A[C>A]A	0	1	3	2	3	1	1	0	2	3	3	7	1	4	4	2	3	0	0	2	4
A[C>A]C	2	0	2	1	2	1	0	0	3	1	2	1	0	2	0	2	2	2	1	1	0
A[C>A]G	0	0	0	0	0	0	0	0	1	2	1	0	1	2	0	0	0	0	0	0	0
A[C>A]T	0	0	0	2	2	1	0	0	0	0	0	0	0	1	0	0	0	1	1	2	0
A[C>G]A	0	1	0	0	1	1	2	0	0	3	3	0	1	1	0	0	0	2	0	0	0
A[C>G]C	0	1	0	0	0	0	0	0	1	0	0	0	0	1	0	0	0	0	1	1	0
A[C>G]G	0	0	0	0	0	0	0	0	0	0	0	0	0	1	1	0	0	0	0	0	0
A[C>G]T	0	1	0	0	0	0	0	0	1	2	1	0	1	2	0	0	0	0	0	0	0
A[C>T]A	1	0	2	1	3	2	2	4	2	3	5	1	1	1	3	0	0	0	2	2	2
A[C>T]C	0	0	2	1	0	1	0	0	0	2	2	0	2	0	1	3	0	2	3	0	1
A[C>T]G	0	0	1	0	0	0	1	0	0	0	2	1	1	0	1	1	0	2	1	0	1
A[C>T]T	1	1	3	4	1	0	1	1	0	1	2	1	2	3	2	1	1	3	0	1	0
A[T>A]A	1	0	1	6	0	0	0	1	0	2	6	2	0	4	3	1	0	1	0	2	4
A[T>A]C	2	1	0	2	0	1	1	1	0	1	1	1	1	1	3	1	0	0	1	0	1
A[T>A]G	1	0	2	1	1	0	0	2	0	1	1	0	1	4	1	0	0	1	0	2	0
A[T>A]T	0	0	0	0	0	1	0	1	1	4	3	1	2	0	1	1	0	0	0	0	2
A[T>C]A	1	0	0	0	1	1	0	0	0	1	3	0	3	3	0	3	1	0	1	1	1
A[T>C]C	2	0	1	1	0	1	0	0	0	1	4	0	1	1	1	3	0	1	0	2	0
A[T>C]G	0	1	2	2	1	2	0	1	0	3	0	2	1	0	0	0	1	0	0	0	0
A[T>C]T	0	0	0	1	0	1	0	0	2	3	3	3	1	1	0	4	1	4	0	0	0
A[T>G]A	0	0	0	0	1	0	0	0	0	1	0	1	2	0	1	2	0	0	0	1	0
A[T>G]C	0	0	1	1	0	0	0	0	0	2	0	0	0	1	1	1	0	1	0	0	0
A[T>G]G	1	0	0	0	2	0	0	0	0	0	1	1	0	0	0	0	0	0	1	0	0
A[T>G]T	0	0	0	2	1	0	2	0	0	1	0	0	0	1	0	1	0	0	0	1	0
C[C>A]A	2	1	5	0	6	1	0	2	1	2	4	1	1	2	1	3	2	2	4	0	2
C[C>A]C	1	0	2	1	2	1	0	0	0	2	4	1	6	1	4	1	0	2	3	6	1
C[C>A]G	0	0	3	0	0	0	0	0	0	0	0	0	1	0	0	0	0	0	0	1	0
C[C>A]T	0	0	1	3	0	0	0	0	1	1	2	3	2	1	0	0	0	1	2	1	0
C[C>G]A	0	0	1	1	1	0	0	0	0	0	0	0	0	0	0	1	0	0	1	0	0
C[C>G]C	0	0	1	1	0	0	1	0	1	0	3	2	0	0	0	1	0	0	0	0	0
C[C>G]G	0	0	0	0	0	0	0	0	0	0	1	0	1	0	0	0	0	0	0	0	0
C[C>G]T	1	0	0	1	0	0	0	0	0	0	0	0	0	1	0	2	0	0	0	0	0
C[C>T]A	0	0	2	1	2	1	0	0	0	1	3	0	5	5	2	1	2	2	3	2	0
C[C>T]C	0	0	1	1	3	0	0	0	1	2	4	0	0	5	2	2	2	3	3	2	6
C[C>T]G	1	0	2	0	0	1	0	1	0	2	2	0	6	1	3	1	0	1	1	3	0
C[C>T]T	1	2	0	2	1	0	0	1	1	2	2	2	3	5	3	1	0	3	4	3	1
C[T>A]A	1	0	1	2	1	1	0	0	1	0	2	0	0	2	0	1	1	3	0	1	1
C[T>A]C	1	1	1	2	3	0	2	0	1	0	3	0	2	2	1	2	0	2	3	3	1
C[T>A]G	1	1	0	0	1	2	1	0	3	0	3	1	2	1	0	2	0	2	1	1	2
C[T>A]T	0	0	1	0	1	0	0	0	0	2	2	0	3	2	2	2	0	0	1	0	0
C[T>C]A	2	1	1	0	0	0	0	0	0	1	2	2	1	0	2	1	1	0	3	2	0
C[T>C]C	0	1	3	2	0	0	1	0	0	1	4	1	2	0	1	3	0	3	1	1	3
C[T>C]G	3	0	1	2	2	0	2	3	0	2	1	0	3	1	6	2	0	2	1	2	1
C[T>C]T	1	0	1	0	0	1	0	1	3	3	4	1	6	5	4	3	0	2	0	2	0
C[T>G]A	0	0	0	0	0	0	0	0	0	0	0	1	0	0	1	0	0	0	0	0	0
C[T>G]C	1	0	0	0	1	1	0	0	0	0	1	0	1	0	0	0	0	0	1	0	0
C[T>G]G	0	0	0	1	0	0	0	0	0	1	3	1	0	1	0	1	0	1	1	0	0
C[T>G]T	0	0	1	0	0	0	1	0	0	0	0	0	1	0	0	0	0	0	0	0	1
G[C>A]A	3	3	2	1	1	1	0	2	1	1	5	0	1	3	1	1	2	1	1	0	3
G[C>A]C	1	0	1	0	0	0	0	2	0	3	1	0	1	0	0	0	1	0	2	3	0
G[C>A]G	0	0	0	1	0	0	0	1	0	0	1	0	0	1	1	1	0	0	0	0	1
G[C>A]T	3	2	1	1	1	0	0	1	2	1	2	2	4	0	1	1	0	1	1	0	1
G[C>G]A	0	0	0	0	2	1	0	2	0	0	1	0	2	0	1	1	1	1	0	1	1
G[C>G]C	0	0	1	0	0	0	0	0	0	0	1	0	0	1	0	0	1	0	0	1	0
G[C>G]G	0	0	0	0	0	0	0	0	0	0	0	0	0	0	0	0	2	0	0	1	0
G[C>G]T	0	1	1	0	0	1	0	1	0	0	0	0	1	0	0	1	0	1	0	0	0
G[C>T]A	0	1	0	0	4	0	0	2	3	0	1	0	0	2	0	1	0	1	3	3	0
G[C>T]C	1	1	0	2	3	2	0	0	0	1	4	0	6	0	0	0	1	0	3	1	1
G[C>T]G	0	0	0	0	0	2	0	0	1	0	0	1	2	0	1	0	0	1	1	2	1
G[C>T]T	0	0	0	1	0	1	0	2	2	3	2	1	2	0	1	1	1	1	2	1	2
G[T>A]A	1	0	0	1	0	0	0	0	0	0	0	0	1	0	1	0	0	0	0	2	1
G[T>A]C	1	0	3	1	1	2	0	1	1	2	0	0	0	0	0	0	1	1	0	0	0
G[T>A]G	1	0	0	1	0	0	0	0	1	1	3	0	0	4	1	1	1	1	0	2	1
G[T>A]T	0	0	0	0	1	0	0	0	0	2	2	1	1	1	1	0	0	0	1	0	0
G[T>C]A	0	1	1	0	0	0	0	0	0	3	2	1	3	1	0	0	0	3	1	0	1
G[T>C]C	0	1	1	0	0	0	1	0	0	1	2	2	1	1	0	2	1	0	0	0	2
G[T>C]G	0	0	1	1	2	1	0	1	0	1	2	0	2	1	0	0	0	0	1	1	0
G[T>C]T	1	0	1	0	2	1	0	1	0	0	0	2	1	2	0	0	0	1	1	3	1
G[T>G]A	0	0	1	0	0	0	1	0	0	0	0	1	0	0	0	0	0	0	0	0	0
G[T>G]C	0	1	0	1	0	0	0	0	0	0	0	1	0	0	0	0	0	0	0	0	0
G[T>G]G	0	1	0	1	0	1	0	0	0	0	2	2	1	2	1	0	1	0	0	0	3
G[T>G]T	0	0	0	0	0	0	0	0	0	1	2	0	1	1	2	0	0	0	0	0	1
T[C>A]A	4	1	4	3	3	3	1	1	1	5	3	0	6	7	3	2	3	1	1	2	4
T[C>A]C	0	1	0	3	0	1	0	0	1	2	3	4	1	0	0	1	0	1	2	3	1
T[C>A]G	0	0	0	0	0	1	0	0	1	1	0	2	0	0	0	0	0	0	1	0	0
T[C>A]T	2	3	2	3	4	2	1	1	0	2	4	4	2	3	1	4	0	1	6	3	1
T[C>G]A	0	0	1	0	1	1	0	0	0	1	0	0	1	1	0	0	0	1	0	0	0
T[C>G]C	0	0	0	1	1	0	2	1	0	0	0	0	2	0	0	0	0	0	0	0	0
T[C>G]G	1	0	1	1	0	1	0	0	0	3	0	0	0	0	0	0	0	1	0	0	0
T[C>G]T	0	0	1	1	1	0	3	0	1	1	3	0	0	0	1	1	0	1	0	0	0
T[C>T]A	3	1	1	3	0	0	1	0	1	3	5	2	3	3	2	1	0	1	2	3	3
T[C>T]C	3	2	1	2	0	1	2	2	1	0	2	1	2	1	2	1	0	2	4	4	2
T[C>T]G	0	0	0	0	1	0	1	0	1	4	5	0	5	1	1	1	0	0	4	1	0
T[C>T]T	1	0	2	1	2	2	2	1	0	1	5	2	1	5	1	2	4	0	2	5	1
T[T>A]A	0	1	1	5	3	1	0	0	1	3	1	3	0	2	3	0	0	1	2	1	1
T[T>A]C	3	1	2	1	4	1	1	0	1	2	3	2	1	2	1	1	1	0	3	0	1
T[T>A]G	0	1	2	0	2	1	2	1	0	3	2	0	0	3	0	1	0	1	1	1	2
T[T>A]T	0	0	0	0	2	1	0	0	0	3	2	4	1	3	3	0	2	4	1	5	0
T[T>C]A	0	0	0	0	0	1	2	0	0	1	1	0	1	3	3	3	1	0	1	2	1
T[T>C]C	2	0	0	0	1	0	0	0	0	4	5	1	1	2	0	3	1	4	3	3	3
T[T>C]G	1	0	1	2	1	1	0	1	0	3	2	0	2	1	2	3	0	1	1	2	0
T[T>C]T	1	1	0	1	0	0	2	0	1	0	1	2	3	2	2	6	1	3	1	1	2
T[T>G]A	0	0	0	2	0	0	0	0	0	0	0	1	0	1	0	0	0	0	0	1	0
T[T>G]C	0	2	0	0	1	0	0	0	1	3	0	0	0	1	0	2	0	0	0	3	0
T[T>G]G	0	1	0	1	0	0	0	0	0	2	1	1	0	1	2	1	1	0	0	0	0
T[T>G]T	0	0	1	0	2	0	5	0	1	3	0	0	0	0	0	1	0	1	0	0	1
